# Jag1 represses Notch activation in lateral supporting cells and inhibits an outer hair cell fate in the medial compartment of the developing cochlea

**DOI:** 10.1101/2024.02.02.577075

**Authors:** Sandra de Haan, Agustin A. Corbat, Christopher R. Cederroth, Lisa G. Autrum, Simona Hankeova, Elizabeth C. Driver, Barbara Canlon, Matthew W. Kelley, Emma R. Andersson

## Abstract

Notch signaling regulates both inner and middle ear morphogenesis and establishes a strict pattern of sensory cells in the organ of Corti in the mammalian cochlea. Patients with Alagille syndrome have impaired Notch signaling (∼94% with *JAG1* mutations) resulting in sensorineural and conductive hearing loss. Here, we investigate the function of Jag1-mediated Notch activation in cochlear patterning and signaling using the Jag1 “Nodder” (*Jag1*^*Ndr/Ndr*^) mouse model of Alagille syndrome. *Jag1*^*Ndr/Ndr*^ mice exhibited severe vestibular and auditory deficits and a dose-dependent increase in ectopic inner hair cells and a reduction in outer hair cells. Single cell RNA sequencing of the organ of Corti demonstrated a global dysregulation of genes associated with inner ear development and deafness. Analysis of individual cell types indicated a novel role for Jag1 in repressing Notch activation in lateral supporting cells and revealed a function for Jag1 in gene regulation and development of outer hair cells. Additionally, “outer hair cell-like” SLC26A5 (Prestin) positive cells were present in the medial compartment and pillar cell region of *Jag1*^*Ndr/Ndr*^ mice and exhibited location-dependent expression of the inner hair cell fate-regulator *Tbx2*, revisiting the potency of *Tbx2* in driving inner hair cell commitment in “outer hair cell-like” cells in the Jag1-mutant IHC compartment. Our data reveals a novel role for Jag1 in repressing Notch activation in lateral supporting cells and highlights involvement for Notch signaling in inner versus outer hair cell specification and positioning.
