## Supplement Table6 for "Jag1 represses Notch activation in lateral supporting cells and inhibits an outer hair cell fate in the medial compartment of the developing cochlea"

### Sheet: total
Cluster	Jag1+/+ (raw values)	Jag1+/+ (normalised to 6000)	Jag1Ndr/Ndr (raw values)	Jag1Ndr/Ndr (normalised to 6000)
M.KO-3	673	693	1600	1719
L.KO-2	648	667	688	739
M.KO-2	408	420	723	777
Id	573	590	489	525
L.KO-1	516	531	545	585
Lateral wall	527	542	87	93
Spiral prominance	484	498	230	247
M.KO-1	305	314	362	289
SV-M	288	296	138	148
roof	196	202	113	121
Basement membrane	258	266	69	74
Iphc	137	141	141	151
OHC	172	177	98	105
OS	75	77	94	101
Glia	59	61	52	56
IHC	52	54	44	47
HEC	43	44	3	3
Spiral limbus	237	244	50	54
IPC	14	14	18	19
OPC	43	44	14	15
DC	122	126	28	30
	5830		5586

### Sheet: per dataset
Cluster	1931_1 (hom)	normalised to 2000	2234_1 (hom)	normalised to 2000	22341_2 (hom)	normalised to 2000	2138_9 (wt)	normalised to 2000	2234_4 (wt)	normalised to 2000	2234_7 (wt)	normalised to 2000
M.KO-3	790	554.192	443	633.31	364	544.91	218	230.444	189	211.409	264	231.884
L.KO-2	387	271.484	160	228.735	140	209.581	324	342.495	127	142.058	195	171.278
M.KO-2	288	202.034	249	355.969	186	278.443	83	87.7378	122	136.465	203	178.305
Id	289	202.736	119	170.122	81	121.257	271	286.469	117	130.872	185	162.495
L.KO-1	397	278.499	75	107.219	73	109.281	341	360.465	61	68.2327	114	100.132
Lateral wall	62	43.4935	12	17.1551	13	19.4611	118	124.736	225	251.678	184	161.616
Spiral prominance	20	14.0302	112	160.114	98	146.707	41	43.3404	180	201.342	263	231.006
M.KO-1	293	205.542	47	67.1909	22	32.9341	170	179.704	50	55.9284	85	74.6596
SV-M	7	4.91056	15	21.4439	116	173.653	13	13.7421	116	129.754	159	139.657
roof	43	30.1649	12	17.1551	58	86.8263	12	12.685	79	88.3669	105	92.2266
Basement membrane	55	38.583	8	11.4367	6	8.98204	84	88.7949	87	97.3154	87	76.4163
Iphc	90	63.1357	31	44.3174	20	29.9401	78	82.4524	25	27.9642	34	29.8639
OHC	2	1.40302	25	35.7398	72	107.784	1	1.05708	78	87.2483	93	81.6864
OS	47	32.9709	26	37.1694	21	31.4371	27	28.5412	23	25.7271	25	21.9587
Glia	34	23.8513	13	18.5847	5	7.48503	13	13.7421	78	87.2483	93	81.6864
IHC	1	0.701508	16	22.8735	28	41.9162	2	2.11416	24	26.8456	28	24.5938
HEC	0	0	2	2.85919	1	1.49701	8	8.45666	21	23.4899	14	12.2969
Spiral limbus	42	29.4633	6	8.57756	2	2.99401	64	67.6533	117	130.872	56	49.1875
IPC	2	1.40302	7	10.0071	9	13.4731	1	1.05708	9	10.0671	6	5.27009
OPC	1	0.701508	7	10.0071	7	10.479	2	2.11416	18	20.1342	25	21.9587
DC	1	0.701508	14	20.0143	14	20.9581	21	22.1987	42	46.9799	59	51.8226
	2851	2000	1399		1336	2000	1892	2000	1788	2000	2277	2000
